# *Brucella ovis* cysteine biosynthesis contributes to peroxide stress survival and fitness in the intracellular niche

**DOI:** 10.1101/2020.12.22.424080

**Authors:** Lydia M. Varesio, Aretha Fiebig, Sean Crosson

## Abstract

*Brucella ovis* is an ovine intracellular pathogen with tropism for the male genital tract. To establish and maintain infection, *B. ovis* must survive stressful conditions inside host cells, including low pH, nutrient limitation, and reactive oxygen species. These same conditions are often encountered in axenic cultures during stationary phase. Studies of stationary phase may thus inform understanding of *Brucella* infection biology, yet the genes and pathways that are important in *Brucella* stationary phase physiology remain poorly defined. We measured fitness of a barcoded pool of *B. ovis* Tn-*himar* mutants as a function of growth phase and identified *cysE* as a determinant of fitness in stationary phase. CysE catalyzes the first step in cysteine biosynthesis from serine, and we provide genetic evidence that two related enzymes, CysK1 and CysK2, function redundantly to catalyze cysteine synthesis at steps downstream of CysE. Deleting either *cysE* (Δ*cysE*) or both *cysK1* and *cysK2* (Δ*cysK1* Δ*cysK2*) results in premature entry into stationary phase, reduced culture yield and sensitivity to exogenous hydrogen peroxide. These phenotypes can be chemically complemented by cysteine or glutathione. Δ*cysE* and Δ*cysK1* Δ*cysK2* strains have no defect in host cell entry *in vitro* but have significantly diminished intracellular fitness between 2 and 24 hours post infection. Our study has uncovered unexpected redundancy at the CysK step of cysteine biosynthesis in *B. ovis*, and demonstrates that cysteine anabolism is a determinant of peroxide stress survival and fitness in the intracellular niche.
