## Supplemental Dataset 2 for "*Brucella ovis* cysteine biosynthesis contributes to peroxide stress survival and fitness in the intracellular niche"

### Sheet: Legend
Legend
Table for Fig. S1A. See Results for division in groups 1-4. Category letters are indicated to facilitate placement for each gene, on the left. Groups 1-4 with each gene and assigned category are indicated.

### Sheet: Data Sheet 2
		Group1	Group2	Group3	Group4	Total		Group 1			Group 2			Group3				Group4
A	RNA Metabolism. Modification, and Translation	4	2	0	0	6		Category	Gene		Category	Gene		Category	Gene			Category	Gene
B	Purine Metabolism	9	1	0	0	10		B	BOV_RS03500 phosphoribosylglycinamide formyltransferase		B	BOV_RS01830 (S)-ureidoglycine aminohydrolase		E	BOV_RS09630 NAD(P)-dependent oxidoreductase			H	BOV_RS10190 XRE family transcriptional regulator
C	Amino Acid Metabolism	2	2	0	0	4		B	BOV_RS02280 amidophosphoribosyltransferase		C	BOV_RS06655 acetolactate synthase 3 large subunit		K	BOV_RS11585 sugar ABC transporter ATP-binding protein			H	BOV_RS14100 helix-turn-helix transcriptional regulator
D	Peptidoglycan, Envelope, and Membrane	1	3	0	0	4		B	BOV_RS04130 phosphoribosylformylglycinamidine synthase subunit PurL		E	BOV_RS06975 alpha/beta hydrolase		K	BOV_RS11580 ABC transporter substrate-binding protein			I	BOV_RS13210 aspartate carbamoyltransferase
E	General	1	8	1	0	10		B	BOV_RS02130 phosphoribosylamine--glycine ligase		D	BOV_RS15415 cardiolipin synthetase		K	BOV_RS11590 sugar ABC transporter permease
F	DUF and Hypothetical Proteins	0	7	0	0	7		B	BOV_RS03505 phosphoribosylformylglycinamidine cyclo-ligase		E	BOV_RS02300 class I SAM-dependent methyltransferase
G	Cobalt, Heme, and Cytochromes	0	4	0	0	4		B	BOV_RS04155 phosphoribosylaminoimidazolesuccinocarboxamide synthase		G	BOV_RS09555 cobaltochelatase subunit CobS
H	Signalling and Transcriptional Regulation	1	4	0	2	7		B	BOV_RS08585 bifunctional phosphoribosylaminoimidazolecarboxamide formyltransferase/inosine monophosphate cyclohydrolase		G	BOV_RS09550 cobaltochelatase subunit CobT
I	Pyrimidine Metabolism	0	0	0	1	1		E	BOV_RS06065 alpha/beta hydrolase		G	BOV_RS13135 cytochrome c biogenesis protein CcdA
J	Glutathione Metabolism	0	1	0	0	1		A	BOV_RS09045 tRNA (guanosine(37)-N1)-methyltransferase TrmD		C	BOV_RS00475 dihydroxy-acid dehydratase
K	Tranport and Channels	1	4	3	0	8		B	BOV_RS08265 5-(carboxyamino)imidazole ribonucleotide mutase		D	BOV_RS07830 disulfide bond formation protein B
L	DNA Modification and Cell Cycle	1	0	0	0	1		A	BOV_RS06660 tRNA (adenosine(37)-N6)-dimethylallyltransferase MiaA		F	BOV_RS07425 DUF4159 domain-containing protein
M	Sugar Metabolism	0	1	0	0	1		H	BOV_RS08845 phosphoenolpyruvate--protein phosphotransferase		F	BOV_RS07420 DUF58 domain-containing protein
	TOTAL	20	37	4	3	64		C	BOV_RS01785 saccharopine dehydrogenase		F	BOV_RS04930 DUF922 domain-containing protein
								C	BOV_RS06060 serine O-acetyltransferase		J	BOV_RS04850 glutathione-disulfide reductase
								L	BOV_RS04630 ATP-dependent helicase		H	BOV_RS03230 GTP pyrophosphokinase rsh
								B	BOV_RS03110 AMP nucleosidase		H	BOV_RS05340 HAMP domain-containing histidine kinase
								A	BOV_RS04795 RluA family pseudouridine synthase		G	BOV_RS08900 heme biosynthesis protein HemY
								D	BOV_RS09615 D-alanyl-D-alanine carboxypeptidase		H	BOV_RS14750 histidine utilization repressor
								K	BOV_RS09535 heavy metal translocating P-type ATPase		F	BOV_RS02505 hypothetical protein
								A	BOV_RS15320 elongation factor 4		F	BOV_RS07430 hypothetical protein
											F	BOV_RS08345 hypothetical protein
											F	BOV_RS08905 hypothetical protein
											K	BOV_RS03540 L-lactate permease
											K	BOV_RS01700 large conductance mechanosensitive channel protein MscL
											E	BOV_RS09775 maf-like protein
											H	BOV_RS05655 MerR family DNA-binding transcriptional regulator
											E	BOV_RS07415 MoxR family ATPase
											D	BOV_RS06915 N-acetylmuramoyl-L-alanine amidase
											E	BOV_RS15345 NAD(P)-dependent oxidoreductase
											E	BOV_RS06675 PDZ domain-containing protein
											E	BOV_RS10290 peptidase P60
											K	BOV_RS00145 putative sulfate exporter family transporter
											M	BOV_RS11600 ribulokinase
											A	BOV_RS03700 RNA degradosome polyphosphate kinase
											K	BOV_RS12590 thiol reductant ABC exporter subunit CydD
											E	BOV_RS09365 TIGR02302 family protein
											A	BOV_RS02060 tRNA1(Val) (adenine(37)-N6)-methyltransferase
