## Supplemental Dataset 3 for "*Brucella ovis* cysteine biosynthesis contributes to peroxide stress survival and fitness in the intracellular niche"

### Sheet: Description
Supplemental Table 1
Primers, plasmids and strains used in this work

### Sheet: Primers
Primer name	Sequence	Target	Purpose	Template	Restriction sites	Cloning strategy	Corresponding plasmid	Final Plasmid	Comment
cysE UP Fg HindIII pNPTS	5'-AGCCGGCTGGCGCCAAGCTTGGCTCAAACAAAAACGCCCT-3'	cysE	allele deletion	B. ovis ATCC 25840	HindIII	OE-PCR and Gibson cloning	pNPTSI138 digested with HindIII and BamHI	pNPTS138-∆cysE	the UP primer has pNPTS138 plasmid sequence (20nt) fused to 20 nt of the B. ovis genome in a region approximately 500 bp upstream of cysE
∆cysE UP R*	5'-ATGAGTGAGCCGCAATAAAGTTATCGG-3'								primer overlapping the first 18nt of the gene (in frame) fused to portion overlapping the 3'end (in frame) of the gene for OE PCR
∆cysE DN F*	5'-TTAGATGCCAACGGACATATCCATACT-3'								primer overlapping the last 18nt of the gene (in frame) fused to portion overlapping the 5'end (in frame) of the gene for OE PCR
cysE DN Rg BamHI pNPTS	5'-GCTAGCGAATTCGTGGATCCTCCGGCGACAATCACACATC-3'				BamHI				the DN primer has 20 nt of a region approximately 500 bp downstream of cysE fused to 20nt of the pNPTS138 plasmid sequence
cysK1 UP Fg HindIII pNPTS	5'-AGCCGGCTGGCGCCAAGCTTTTCTCCACATGCACCGTCTC-3'	cysK1	allele deletion	B. ovis ATCC 25840	HindIII	Gibson cloning	pNPTSI138 digested with HindIII and BamHI	pNPTS138-∆cysK1	the UP primer has pNPTS138 plasmid sequence (20nt) fused to 20 nt of the B. ovis genome in a region approximately 500 bp upstream of cysK1
∆cysK1 UP Rg*	5'-TGAGGCCCGCCTTATTCCAGCTTGTTCATGGCATATTCTC-3'								primer overlapping the first 18nt of the gene (in frame) and upstream sequence (20nt tota) fused to portion overlapping the 3'end (18nt) of the gene plus downstream sequence (total 20nt) for gibson assembly
∆cysK1 DN Fg*	5'-GAGAATATGCCATGAACAAGCTGGAATAAGGCGGGCCTCA-3'								primer overlapping the last 18nt of the gene (in frame) and downstream sequence (20nt tot) fused to portion overlapping the 5'end (18nt) of the gene plus upstream sequence (total 20nt) for gibson assembly
cysK1 DN Rg BamHI pNPTS	5'-GCTAGCGAATTCGTGGATCCAATATGTCGAGGCTGGCTGG-3'				BamHI				the DN primer has 20 nt of a region approximately 500 bp downstream of cysK1 fused to 20nt of the pNPTS138 plasmid sequence
cysK2 UP Fg HindIII pNPTS	5'-AGCCGGCTGGCGCCAAGCTTACGAGCCGGAAACCTATGTG-3'	cysK2	allele deletion	B. ovis ATCC 25840	HindIII	Gibson cloning	pNPTSI138 digested with HindIII and BamHI	pNPTS138-∆cysK2	the UP primer has pNPTS138 plasmid sequence (20nt) fused to 20 nt of the B. ovis genome in a region approximately 500 bp upstream of cysK2
∆cysK2 UP Rg*	5'-GTATGCCATGATTACCCCTCATTGAACATGGCTTCCGTCC-3'								primer overlapping the first 18nt of the gene (in frame) and upstream sequence (20nt tota) fused to portion overlapping the 3'end (18nt) of the gene plus downstream sequence (total 20nt) for gibson assembly
∆cysK2 DN Fg*	5'-GGACGGAAGCCATGTTCAATGAGGGGTAATCATGGCATAC-3'								primer overlapping the last 18nt of the gene (in frame) and downstream sequence (20nt tot) fused to portion overlapping the 5'end (18nt) of the gene plus upstream sequence (total 20nt) for gibson assembly
cysK2 DN Rg BamHI pNPTS	5'-GCTAGCGAATTCGTGGATCCCCTGCACCAGTTCCATCAGT-3'				BamHI				the DN primer has 20 nt of a region approximately 500 bp downstream of cysK2 fused to 20nt of the pNPTS138 plasmid sequence
cysE Fg NdeI pSRK	5'-CACACAGGAAACAGCATATGTCCGTTCGCATGTCTTCAAA-3'	cysE	inducible complementation strain	B. ovis ATCC 25840	NdeI	Gibson cloning	pSRK digested with NdeI and KpnI	pSRK-cysE	forward primer has pSRK plasmid sequence (approx 20nt) fused to start codon (ATG) of the gene plus approx 20nt of the 5'end of gene
cysE Rg KpnI pSRK	5'-TATAGGGCGAATTGGGTACCTTAGATGCCGTCACCCAGCA-3'				KpnI				reverse primer has approx 20nt of pSRK plasmid sequence fused to approx 20nt of 3'end of the gene
cysK1 Fg NdeI pSRK	5'-CACACAGGAAACAGCATATGAACAAGCCCCTTGGCTCCAA-3'	cysK1	inducible complementation strain	B. ovis ATCC 25840	NdeI	Gibson cloning	pSRK digested with NdeI and KpnI	pSRK-cysK1	forward primer has pSRK plasmid sequence (approx 20nt) fused to start codon (ATG) of the gene plus approx 20nt of the 5'end of gene
cysK1 Rg KpnI pSRK	5'-TATAGGGCGAATTGGGTACCTTATTCCAGCCCCTCGAACA-3'				KpnI				reverse primer has approx 20nt of pSRK plasmid sequence fused to approx 20nt of 3'end of the gene
cysK2 Fg NdeI pSRK	5'-CACACAGGAAACAGCATATGTTCAATTCGGTACTCGACAC-3'	cysK2	inducible complementation strain	B. ovis ATCC 25840	NdeI	Gibson cloning	pSRK digested with NdeI and KpnI	pSRK-cysK2	forward primer has pSRK plasmid sequence (approx 20nt) fused to start codon (ATG) of the gene plus approx 20nt of the 5'end of gene
cysK2 Rg KpnI pSRK	5'-TATAGGGCGAATTGGGTACCTTACCCCTCGAACGGTATGT-3'				KpnI				reverse primer has approx 20nt of pSRK plasmid sequence fused to approx 20nt of 3'end of the gene

### Sheet: E. coli Strains
Strain Number	Strain	Plasmid	Antibiotic resistance	Description	Reference
FC55	DH10B	pNPTS138	Kanamycin	strain carrying suicide plasmid for allelic replacement, used for cloning	Dickon Alley
FC3446	Top 10	pNPTS138-∆cysE	Kanamycin	strain carrying suicide plasmid for allelic replacement, makes in-frame deletion of cysE	This study
FC3447	Top 10	pNPTS138-∆cysK1	Kanamycin	strain carrying suicide plasmid for allelic replacement, makes in-frame deletion of cysK1	This study
FC3448	Top 10	pNPTS138-∆cysK2	Kanamycin	strain carrying suicide plasmid for allelic replacement, makes in-frame deletion of cysK2	This study
FC1346	Mach1	pSRK	Kanamycin	strain carrying moderate copy replicating plasmid for inducible gene expression	doi: 10.1128/AEM.01098-08
FC3449	Top 10	pSRK-cysE	Kanamycin	strain carrying moderate copy replicating plasmid to ectopically express cysE upon induction with IPTG	This study
FC3450	Top 10	pSRK-cysK1	Kanamycin	strain carrying moderate copy replicating plasmid to ectopically express cysK1 upon induction with IPTG	This study
FC3451	Top 10	pSRK-cysK2	Kanamycin	strain carrying moderate copy replicating plasmid to ectopically express cysK2 upon induction with IPTG	This study
FC3117	WM3064			DAP auxotroph mating strain used for conjugating plasmids in B. ovis	William Metcalf

### Sheet: B. ovis strains
Strain number	Genotype	Strain Abbr.	Plasmid	Antibiotic resistance	Description	Reference
FC3379	B.ovis ATCC 25840	WT	none	none	Wild type Brucella ovis	ATCC 25840
FC3452	B. ovis ∆cysE	∆cysE	none	none	B. ovis null strain for cysE	This study
FC3453	B. ovis ∆cysK1	∆cysK1	none	none	B. ovis null strain for cysK1	This study
FC3454	B. ovis ∆cysK2	∆cysK2	none	none	B. ovis null strain for cysK2	This study
FC3455	B. ovis ∆cysKB ∆cysKA	∆cysK1 ∆cysK2	none	none	B. ovis null strain for cysK1 and cysK2	This study
FC3386	B.ovis / pSRK-EV	WT/ev	pSRK-EV	Kanamycin	B. ovis carrying IPTG-inducible plasmid	DOI: 10.1128/JB.00509-19
FC3456	B. ovis ∆cysE / pSRK-EV	∆cysE/ev	pSRK-EV	Kanamycin	B. ovis ∆cysE carrying IPTG-inducible plasmid	This study
FC3457	B. ovis ∆cysE / pSRK-cysE	∆cysE/cysE	pSRK-cysE	Kanamycin	B. ovis carrying cysE under IPTG-inducible promoter on a plasmid	This study
FC3458	B. ovis ∆cysK1 ∆cysK2/pSRK-cysK1	∆∆/cysK1	pSRK-cysK1	Kanamycin	B. ovis ∆cysK1 ∆cysK2 carrying cysK1 under IPTG-inducible promoter on a plasmid	This study
FC3459	B. ovis ∆cysK1 ∆cysK2/pSRK-cysK2	∆∆/cysK2	pSRK-cysK2	Kanamycin	B. ovis ∆cysK1 ∆cysK2 carrying cysK2 under IPTG-inducible promoter on a plasmid	This study
